# Combining 3D-MOT with motor and perceptual decision-making tasks: conception of a life-sized virtual perceptual-cognitive training paradigm

**DOI:** 10.1101/511337

**Authors:** Thomas Romeas, Romain Chaumillon, David Labbé, Jocelyn Faubert

## Abstract

The present study introduces a virtual life-sized perceptual-cognitive paradigm combining three dimensional multiple object tracking (3D-MOT) with motor (Experiment 1) or perceptual (Experiment 2) decision-making tasks. The objectives were to assess the impact of training on task performance and to determine the best training conditions for improvement and learning.

Seventy-one participants were randomly trained under one of four training conditions (isolated 3D-MOT task, 3D-MOT simultaneously combined with a decision-making task, consolidated 3D-MOT and decision-making task, isolated decision-making task). Task performance was evaluated using speed thresholds, decision accuracy (%) and reaction time (s).

Findings showed that the dual-task paradigm allowed satisfactory degrees of performance on both tasks despite an important dual-task cost. Interestingly, the results seemed to favor consolidated over simultaneous training for dual-task performance when 3D-MOT was combined with a motor task. The amount of attentional shared resources in regards to the nature of the additional task was discussed.
