## SupplementaryMaterial for "Combining 3D-MOT with motor and perceptual decision-making tasks: conception of a life-sized virtual perceptual-cognitive training paradigm"

### Sheet: Feuil1
Supplementary material
Training effectiveness on dual-task cost			Motor DT experiment (BirdInt)	Perceptual DT experiment (BMP)	Perceptual DT experiment (BMP) + Athletes
Speed threshold	Task condition		***F[1, 25] = 244.720, p < 0.001, ɳ2 = 0.907	***F[1, 22] = 289.635, p < 0.001, ɳ2 = 0.929	***F[1, 38] = 381.327, p < 0.001, ɳ2 = 0.909
	Task condition x Sessions		**F[2, 50] = 6.560, p = 0.003, ɳ2 = 0.208	F[2, 44] = 1.091, p = 0.345, ɳ2 = 0.047	F[2, 76] = 1.225, p = 0.299, ɳ2 = 0.031
	Task condition x Groups		F[3, 25] = 0.413, p = 0.745, ɳ2 = 0.047	F[3, 22] = 0.568, p = 0.642, ɳ2 = 0.072	F[3, 38] = 1.201, p = 0.322, ɳ2 = 0.087
	Sessions		***F[2, 50] = 159.246, p < 0.001, ɳ2 = 0.864	***F[2, 44] = 105.175, p < 0.001, ɳ2 = 0.827	***F[2, 76] = 94.925, p < 0.001, ɳ2 = 0.714
	Sessions x Groups		***F[6, 50] = 7.399, p < 0.001, ɳ2 = 0.470	**F[6, 44] = 4.708, p = 0.003, ɳ2 = 0.391	***F[6, 76] = 4.957, p < 0.001, ɳ2 = 0.281
	Task condition x Sessions x Groups		F[6, 50] = 1.654, p = 0.152, ɳ2 = 0.166	F[6, 44] = 1.600, p = 0.170, ɳ2 = 0.179	~*F[6, 76] = 2.065, p = 0.067, ɳ2 = 0.140
Accuracy	Task condition		F[1, 23] = 0.098, p = 0.758, ɳ2 = 0.004	***F[1, 22] = 52.023, p < 0.001, ɳ2 = 0.703	***F[1, 38] = 41.136, p < 0.001, ɳ2 = 0.520
	Task condition x Sessions		F[2, 46] = 1.886, p = 0.163, ɳ2 = 0.076	**F[2, 44] = 8.138, p = 0.002, ɳ2 = 0.270	*F[2, 76] = 4.920, p = 0.010, ɳ2 = 0.115
	Task condition x Groups		F[3, 23] = 0.172, p = 0.914, ɳ2 = 0.022	F[3, 22] = 0.337, p = 0.798, ɳ2 = 0.044	F[3, 38] = 0.461, p = 0.711, ɳ2 = 0.035
	Sessions		**F[2, 46] = 8.211, p = 0.001, ɳ2 = 0.263	**F[2, 44] = 7.806, p = 0.001, ɳ2 = 0.262	***F[2, 76] = 12.039, p < 0.001, ɳ2 = 0.241
	Sessions x Groups		F[6, 46] = 1.910, p = 0.099, ɳ2 = 0.199	F[6, 44] = 0.499, p = 0.806, ɳ2 = 0.064	F[6, 76] = 1.190, p = 0.321, ɳ2 = 0.086
	Task condition x Sessions x Groups		F[6, 46] = 0.483, p = 0.817, ɳ2 = 0.059	F[6, 44] = 0.910, p = 0.497, ɳ2 = 0.110	F[6, 76] = 0.296, p = 0.937, ɳ2 = 0.023
Reaction time	Task condition		***F[1, 23] = 25.044, p < 0.001, ɳ2 = 0.521	**F[1, 22] = 9.223, p = 0.006, ɳ2 = 0.295	***F[1, 38] = 18.686, p < 0.001, ɳ2 = 0.330
	Task condition x Sessions		F[2, 46] = 0.292, p = 0.748, ɳ2 = 0.013	***F[2, 44] = 14.371, p < 0.001, ɳ2 = 0.395	***F[2, 76] = 17.246, p < 0.001, ɳ2 = 0.312
	Task condition x Groups		F[3, 23] = 0.217, p = 0.883, ɳ2 = 0.028	F[3, 22] = 2.151, p = 0.123, ɳ2 = 0.227	F[3, 38] = 1.492, p = 0.232, ɳ2 = 0.105
	Sessions		F[2, 46] = 0.347, p = 0.708, ɳ2 = 0.015	***F[2, 44] = 31.045, p < 0.001, ɳ2 = 0.585	***F[2, 76] = 31.818, p < 0.001, ɳ2 = 0.456
	Sessions x Groups		F[6, 46] = 0.311, p = 0.928, ɳ2 = 0.039	F[6, 44] = 1.919, p = 0.099, ɳ2 = 0.207	~*F[6, 76] = 2.044, p = 0.070, ɳ2 = 0.139
	Task condition x Sessions x Groups		F[6, 46] = 0.302, p = 0.933, ɳ2 = 0.038	F[6, 44] = 0.308, p = 0.930, ɳ2 = 0.040	F[6, 76] = 0.292, p = 0.939, ɳ2 = 0.023
Main effects and interaction			Motor DT experiment (BirdInt)	Perceptual DT experiment (BMP)	Perceptual DT experiment (BMP) + Athletes
Main effect Sessions	Speed threshold iMOT		***F[2, 50] = 82.231, p < 0.001, ɳ2 = 0.767	***F[2, 44] = 51.138, p < 0.001, ɳ2 = 0.699	***F[2, 76] = 52.090, p < 0.001, ɳ2 = 0.578
	Speed threshold DT		***F[2, 50] = 86.721, p < 0.001, ɳ2 = 0.776	***F[2, 44] = 43.603, p < 0.001, ɳ2 = 0.665	***F[2, 76] = 46.273, p < 0.001, ɳ2 = 0.549
	Accuracy iDM		**F[6, 48] = 6.298, p = 0.009, ɳ2 = 0.208	F[2, 44] = 1.309, p = 0.280, ɳ2 = 0.056	~*F[2, 76] = 2.936, p = 0.069, ɳ2 = 0.072
	Accuracy DT		**F[6, 48] = 8.110, p = 0.003, ɳ2 = 0.253	***F[2, 44] = 11.497, p < 0.001, ɳ2 = 0.343	***F[2, 76] = 14.030, p < 0.001, ɳ2 = 0.270
	RT iDM		F[6, 48] = 0.515, p = 0.524, ɳ2 = 0.021	***F[2, 44] = 25.384, p < 0.001, ɳ2 = 0.536	***F[2, 76] = 28.015, p < 0.001, ɳ2 = 0.424
	RT DT		F[6, 46] = 0.190, p = 0.759, ɳ2 = 0.008	*F[2, 44] = 4.887, p = 0.012, ɳ2 = 0.182	**F[2, 76] = 5.852, p = 0.005, ɳ2 = 0.133
Main effect Groups	Speed threshold iMOT		F[3, 25] = 1.377, p = 0.273, ɳ2 = 0.142	F[3, 22] = 0.648, p = 0.593, ɳ2 = 0.081	~*F[3, 38] = 2.432, p = 0.080, ɳ2 = 0.161
	Speed threshold DT		*F[3, 25] = 4.036, p = 0.018, ɳ2 = 0.326	F[3, 22] = 1.229, p = 0.323, ɳ2 = 0.144	**F[3, 38] = 5.636, p = 0.003, ɳ2 = 0.308
	Accuracy iDM		F[3, 24] = 0.421, p = 0.740, ɳ2 = 0.050	F[3, 22] = 0.294, p = 0.829, ɳ2 = 0.039	F[3, 38] = 0.189, p = 0.903, ɳ2 = 0.015
	Accuracy DT		F[3, 24] = 0.273, p = 0.844, ɳ2 = 0.033	F[3, 22] = 0.033, p = 0.992, ɳ2 = 0.005	F[3, 38] = 0.636, p = 0.596, ɳ2 = 0.048
	RT iDM		F[3, 24] = 1.257, p = 0.311, ɳ2 = 0.136	F[3, 22] = 0.506, p = 0.682, ɳ2 = 0.065	F[3, 38] = 0.596, p = 0.621, ɳ2 = 0.045
	RT DT		F[3, 23] = 0.824, p = 0.494, ɳ2 = 0.097	~*F[3, 22] = 2.578, p = 0.080, ɳ2 = 0.260	*F[3, 38] = 3.337, p = 0.029, ɳ2 = 0.208
Interaction Groups x Sessions	Speed threshold iMOT		*F[6, 50] = 3.151, p = 0.011, ɳ2 = 0.274	**F[6, 44] = 4.547, p = 0.001, ɳ2 = 0.383	**F[6, 76] = 3.895, p = 0.002, ɳ2 = 0.235
	Speed threshold DT		***F[6, 50] = 5.368, p < 0.001, ɳ2 = 0.392	~*F[6, 44] = 2.092, p = 0.073, ɳ2 = 0.222	**F[6, 76] = 3.306, p = 0.006, ɳ2 = 0.207
	Accuracy iDM		F[6, 48] = 1.681, p = 0.146, ɳ2 = 0.174	F[6, 44] = 0.218, p = 0.969, ɳ2 = 0.029	F[6, 76] = 0.653, p = 0.688, ɳ2 = 0.049
	Accuracy DT		F[6, 48] = 1.566, p = 0.178, ɳ2 = 0.164	F[6, 44] = 0.818, p = 0.538, ɳ2 = 0.100	F[6, 76] = 1.041, p = 0.406, ɳ2 = 0.076
	RT iDM		F[6, 48] = 0.215, p = 0.970, ɳ2 = 0.026	F[6, 44] = 0.890, p = 0.467, ɳ2 = 0.110	F[6, 76] = 0.890, p = 0.506, ɳ2 = 0.066
	RT DT		F[6, 46] = 0.414, p = 0.866, ɳ2 = 0.051	~*F[6, 44] = 2.182, p = 0.063, ɳ2 = 0.229	**F[6, 76] = 3.315, p = 0.006, ɳ2 = 0.207
Training effectiveness across sessions			Motor DT experiment (BirdInt)	Perceptual DT experiment (BMP)	Perceptual DT experiment (BMP) + Athletes
Speed threshold iMOT	iMOT	T01 x T06	**t[7] = -4.942, p = 0.002, ɳ2 = 0.777	**t[6] = -4.875, p = 0.003, ɳ2 = 0.799	**t[6] = -4.875, p = 0.003, ɳ2 = 0.799
		T01 x T12	***t[7] = -10.196, p < 0.001, ɳ2 = 0.937	***t[6] = -10.102, p < 0.001, ɳ2 = 0.944	***t[6] = -10.102, p < 0.001, ɳ2 = 0.944
		T06 x T12	t[7] = -1.719, p = 0.129, ɳ2 = 0.297	*t[6] = -2.605, p = 0.040, ɳ2 = 0.531	*t[6] = -2.605, p = 0.040, ɳ2 = 0.531
	DT	T01 x T06	***t[7] = -6.866, p < 0.001, ɳ2 = 0.871	*t[6] = -3.350, p = 0.015, ɳ2 = 0.652	***t[22] = -5.173, p < 0.001, ɳ2 = 0.549
		T01 x T12	**t[7] = -4.718, p = 0.002, ɳ2 = 0.761	**t[6] = -5.802, p = 0.001, ɳ2 = 0.849	***t[22] = -9.575, p < 0.001, ɳ2 = 0.806
		T06 x T12	t[7] = -1.808, p = 0.114, ɳ2 = 0.318	t[6] = -1.182, p = 0.282, ɳ2 = 0.189	***t[22] = -4.424, p < 0.001, ɳ2 = 0.471
	Consol	T01 x T06	***t[7] = -6.392, p < 0.001, ɳ2 = 0.854	**t[5] = -7.661, p = 0.001, ɳ2 = 0.921	**t[5] = -7.661, p = 0.001, ɳ2 = 0.921
		T01 x T12	***t[7] = -9.719, p < 0.001, ɳ2 = 0.931	**t[5] = -7.234, p = 0.001, ɳ2 = 0.913	**t[5] = -7.234, p = 0.001, ɳ2 = 0.913
		T06 x T12	*t[7] = -2.979, p = 0.021, ɳ2 = 0.559	t[5] = -2.075, p = 0.093, ɳ2 = 0.463	t[5] = -2.075, p = 0.093, ɳ2 = 0.463
	iDM	T01 x T06	*t[4] = -4.468, p = 0.011, ɳ2 = 0.833	t[5] = -0.379, p = 0.720, ɳ2 = 0.028	t[5] = -0.379, p = 0.720, ɳ2 = 0.028
		T01 x T12	**t[4] = -9.539, p = 0.001, ɳ2 = 0.958	t[5] = -0.557, p = 0.602, ɳ2 = 0.058	t[5] = -0.557, p = 0.602, ɳ2 = 0.058
		T06 x T12	t[4] = 2.095, p = 0.104, ɳ2 = 0.523	t[5] = -0.473, p = 0.656, ɳ2 = 0.043	t[5] = -0.473, p = 0.656, ɳ2 = 0.043
Speed threshold DT	iMOT	T01 x T06	**t[7] = -3.992, p = 0.005, ɳ2 = 0.695	***t[6] = -7.666, p < 0.001, ɳ2 = 0.907	***t[6] = -7.666, p < 0.001, ɳ2 = 0.907
		T01 x T12	***t[7] = -10.714, p < 0.001, ɳ2 = 0.943	**t[6] = -4.284, p = 0.005, ɳ2 = 0.754	**t[6] = -4.284, p = 0.005, ɳ2 = 0.754
		T06 x T12	*t[7] = -2.824, p = 0.026, ɳ2 = 0.533	t[6] = -0.686, p = 0.519, ɳ2 = 0.073	t[6] = -0.686, p = 0.519, ɳ2 = 0.073
	DT	T01 x T06	**t[7] = -5.974, p = 0.001, ɳ2 = 0.836	*t[6] = -3.652, p = 0.011, ɳ2 = 0.690	***t[22] = -7.556, p < 0.001, ɳ2 = 0.722
		T01 x T12	***t[7] = -9.386, p < 0.001, ɳ2 = 0.926	*t[6] = -4.987, p = 0.002, ɳ2 = 0.806	***t[22] = -9.920, p < 0.001, ɳ2 = 0.817
		T06 x T12	**t[7] = -5.534, p = 0.001, ɳ2 = 0.814	t[6] = -1.925, p = 0.103, ɳ2 = 0.382	***t[22] = -4.083, p < 0.001, ɳ2 = 0.431
	Consol	T01 x T06	**t[7] = -3.892, p = 0.006, ɳ2 = 0.684	*t[5] = -2.605, p = 0.048, ɳ2 = 0.576	*t[5] = -2.605, p = 0.048, ɳ2 = 0.576
		T01 x T12	***t[7] = -10.690, p < 0.001, ɳ2 = 0.942	**t[5] = -4.466, p = 0.007, ɳ2 = 0.800	**t[5] = -4.466, p = 0.007, ɳ2 = 0.800
		T06 x T12	**t[7] = -5.496, p = 0.001, ɳ2 = 0.812	*t[5] = -2.621, p = 0.047, ɳ2 = 0.579	*t[5] = -2.621, p = 0.047, ɳ2 = 0.579
	iDM	T01 x T06	*t[4] = -3.442, p = 0.026, ɳ2 = 0.748	*t[5] = -2.598, p = 0.048, ɳ2 = 0.574	*t[5] = -2.598, p = 0.048, ɳ2 = 0.574
		T01 x T12	t[4] = -1.407, p = 0.232, ɳ2 = 0.331	~*t[5] = -2.400, p = 0.062, ɳ2 = 0.535	~*t[5] = -2.400, p = 0.062, ɳ2 = 0.535
		T06 x T12	t[4] = 0.632, p = 0.562, ɳ2 = 0.091	t[5] = -1.958, p = 0.108, ɳ2 = 0.434	t[5] = -1.958, p = 0.108, ɳ2 = 0.434
Accuracy iDM	iMOT	T01 x T06	t[7] = 0.343, p = 0.742, ɳ2 = 0.017	t[6] = 0.799, p = 0.455, ɳ2 = 0.096	t[6] = 0.799, p = 0.455, ɳ2 = 0.096
		T01 x T12	t[7] = 0.054, p = 0.959, ɳ2 = 0.001	t[6] = 0.889, p = 0.408, ɳ2 = 0.116	t[6] = 0.889, p = 0.408, ɳ2 = 0.116
		T06 x T12	t[7] = -0.414, p = 0.691, ɳ2 = 0.024	t[6] = 0.204, p = 0.845, ɳ2 = 0.007	t[6] = 0.204, p = 0.845, ɳ2 = 0.007
	DT	T01 x T06	t[7] = -0.083, p = 0.936, ɳ2 = 0.001	t[6] = -0.116, p = 0.911, ɳ2 = 0.002	*t[22] = 2.310, p = 0.031, ɳ2 = 0.195
		T01 x T12	~*t[7] = -2.356, p = 0.051, ɳ2 = 0.442	t[6] = 0.828, p = 0.440, ɳ2 = 0.102	**t[22] = 3.174, p = 0.004, ɳ2 = 0.314
		T06 x T12	t[7] = -1.056, p = 0.326, ɳ2 = 0.137	t[6] = 1.032, p = 0.342, ɳ2 = 0.151	*t[22] = 2.449, p = 0.023, ɳ2 = 0.214
	Consol	T01 x T06	t[6] = -0.531, p = 0.615, ɳ2 = 0.045	t[5] = 0.175, p = 0.868, ɳ2 = 0.006	t[5] = 0.175, p = 0.868, ɳ2 = 0.006
		T01 x T12	~*t[6] = -2.423, p = 0.052, ɳ2 = 0.495	t[5] = 0.945, p = 0.388, ɳ2 = 0.152	t[5] = 0.945, p = 0.388, ɳ2 = 0.152
		T06 x T12	*t[7] = -2.822, p = 0.026, ɳ2 = 0.532	t[5] = 1.123, p = 0.312, ɳ2 = 0.202	t[5] = 1.123, p = 0.312, ɳ2 = 0.202
	iDM	T01 x T06	t[4] = -2.128, p = 0.100, ɳ2 = 0.531	t[5] = 0.556, p = 0.602, ɳ2 = 0.058	t[5] = 0.556, p = 0.602, ɳ2 = 0.058
		T01 x T12	*t[4] = -3.482, p = 0.025, ɳ2 = 0.752	t[5] = 0.262, p = 0.804, ɳ2 = 0.014	t[5] = 0.262, p = 0.804, ɳ2 = 0.014
		T06 x T12	t[4] = -0.899, p = 0.420, ɳ2 = 0.168	t[5] = -0.244, p = 0.817, ɳ2 = 0.012	t[5] = -0.244, p = 0.817, ɳ2 = 0.012
Accuracy DT	iMOT	T01 x T06	t[6] = -0.212, p = 0.839, ɳ2 = 0.007	t[6] = 1.297, p = 0.242, ɳ2 = 0.219	t[6] = 1.297, p = 0.242, ɳ2 = 0.219
		T01 x T12	t[6] = 0.259, p = 0.804, ɳ2 = 0.011	t[6] = 1.479, p = 0.190, ɳ2 = 0.267	t[6] = 1.479, p = 0.190, ɳ2 = 0.267
		T06 x T12	t[7] = 0.887, p = 0.404, ɳ2 = 0.101	t[6] = 0.690, p = 0.516, ɳ2 = 0.073	t[6] = 0.690, p = 0.516, ɳ2 = 0.073
	DT	T01 x T06	*t[7] = -2.418, p = 0.046, ɳ2 = 0.455	**t[6] = 5.700, p = 0.001, ɳ2 = 0.844	***t[22] = 4.710, p < 0.001, ɳ2 = 0.502
		T01 x T12	t[7] = -1.142, p = 0.291, ɳ2 = 0.157	**t[6] = 4.012, p = 0.007, ɳ2 = 0.728	***t[22] = 6.409, p < 0.001, ɳ2 = 0.651
		T06 x T12	t[7] = 0.568, p = 0.588, ɳ2 = 0.044	t[6] = 1.726, p = 0.135, ɳ2 = 0.332	**t[22] = 3.267, p = 0.004, ɳ2 = 0.327
	Consol	T01 x T06	*t[7] = -3.327, p = 0.013, ɳ2 = 0.613	t[5] = 1.173, p = 0.294, ɳ2 = 0.216	t[5] = 1.173, p = 0.294, ɳ2 = 0.216
		T01 x T12	t[7] = -1.810, p = 0.113, ɳ2 = 0.319	t[5] = 1.865, p = 0.121, ɳ2 = 0.410	t[5] = 1.865, p = 0.121, ɳ2 = 0.410
		T06 x T12	t[7] = 0.580, p = 0.580, ɳ2 = 0.046	t[5] = 1.476, p = 0.200, ɳ2 = 0.303	t[5] = 1.476, p = 0.200, ɳ2 = 0.303
	iDM	T01 x T06	t[4] = -1.880, p = 0.133, ɳ2 = 0.469	t[5] = 0.500, p = 0.639, ɳ2 = 0.048	t[5] = 0.500, p = 0.639, ɳ2 = 0.048
		T01 x T12	t[4] = -2.046, p = 0.110, ɳ2 = 0.511	t[5] = 1.024, p = 0.353, ɳ2 = 0.173	t[5] = 1.024, p = 0.353, ɳ2 = 0.173
		T06 x T12	t[4] = -0.903, p = 0.418, ɳ2 = 0.169	t[5] = 1.525, p = 0.188, ɳ2 = 0.317	t[5] = 1.525, p = 0.188, ɳ2 = 0.317
Reaction time iDM	iMOT	T01 x T06	t[7] = 1.775, p = 0.119, ɳ2 = 0.310	**t[6] = 4.090, p = 0.006, ɳ2 = 0.736	**t[6] = 4.090, p = 0.006, ɳ2 = 0.736
		T01 x T12	t[7] = 0.819, p = 0.440, ɳ2 = 0.087	**t[6] = 4.857, p = 0.003, ɳ2 = 0.797	**t[6] = 4.857, p = 0.003, ɳ2 = 0.797
		T06 x T12	t[7] = -0.093, p = 0.928, ɳ2 = 0.001	t[6] = 1.348, p = 0.226, ɳ2 = 0.233	t[6] = 1.348, p = 0.226, ɳ2 = 0.233
	DT	T01 x T06	t[7] = 0.331, p = 0.751, ɳ2 = 0.015	*t[6] = 2.470, p = 0.048, ɳ2 = 0.504	***t[22] = 4.358, p < 0.001, ɳ2 = 0.463
		T01 x T12	t[7] = 1.101, p = 0.307, ɳ2 = 0.148	*t[6] = 2.535, p = 0.044, ɳ2 = 0.517	***t[22] = 5.836, p < 0.001, ɳ2 = 0.608
		T06 x T12	t[7] = 1.323, p = 0.227, ɳ2 = 0.200	[6] = 2.014, p = 0.091, ɳ2 = 0.403	**t[22] = 5.575, p < 0.001, ɳ2 = 0.586
	Consol	T01 x T06	t[6] = 0.198, p = 0.850, ɳ2 = 0.006	*t[5] = 3.982, p = 0.011, ɳ2 = 0.760	*t[5] = 3.982, p = 0.011, ɳ2 = 0.760
		T01 x T12	t[6] = 0.322, p = 0.758, ɳ2 = 0.017	~*t[5] = 2.429, p = 0.059, ɳ2 = 0.542	~*t[5] = 2.429, p = 0.059, ɳ2 = 0.542
		T06 x T12	t[7] = 0.000, p = 1.000, ɳ2 = 0.000	t[5] = 1.332, p = 0.240, ɳ2 = 0.262	t[5] = 1.332, p = 0.240, ɳ2 = 0.262
	iDM	T01 x T06	t[4] = -0.158, p = 0.882, ɳ2 = 0.006	*t[5] = 3.847, p = 0.012, ɳ2 = 0.747	*t[5] = 3.847, p = 0.012, ɳ2 = 0.747
		T01 x T12	t[4] = -0.032, p = 0.976, ɳ2 = 0.001	**t[5] = 6.168, p = 0.002, ɳ2 = 0.884	**t[5] = 6.168, p = 0.002, ɳ2 = 0.884
		T06 x T12	t[4] = 1.372, p = 0.242, ɳ2 = 0.320	t[5] = 0.455, p = 0.668, ɳ2 = 0.040	t[5] = 0.455, p = 0.668, ɳ2 = 0.040
Reaction time DT	iMOT	T01 x T06	t[6] = 1.286, p = 0.246, ɳ2 = 0.216	t[6] = 0.426, p = 0.685, ɳ2 = 0.029	t[6] = 0.426, p = 0.685, ɳ2 = 0.029
		T01 x T12	t[6] = 0.559, p = 0.597, ɳ2 = 0.049	t[6] = -0.266, p = 0.799, ɳ2 = 0.012	t[6] = -0.266, p = 0.799, ɳ2 = 0.012
		T06 x T12	t[7] = -0.886, p = 0.405, ɳ2 = 0.101	t[6] = -1.375, p = 0.218, ɳ2 = 0.240	t[6] = -1.375, p = 0.218, ɳ2 = 0.240
	DT	T01 x T06	t[7] = 0.223, p = 0.830, ɳ2 = 0.007	*t[6] = 3.651, p = 0.011, ɳ2 = 0.690	***t[22] = 5.279, p < 0.001, ɳ2 = 0.559
		T01 x T12	t[7] = 0.571, p = 0.586, ɳ2 = 0.045	*t[6] = 2.900, p = 0.027, ɳ2 = 0.584	***t[22] = 6.471, p < 0.001, ɳ2 = 0.656
		T06 x T12	t[7] = 0.453, p = 0.664, ɳ2 = 0.028	t[6] = -0.124, p = 0.906, ɳ2 = 0.003	t[22] = 1.203, p = 0.242, ɳ2 = 0.062
	Consol	T01 x T06	t[6] = 1.526, p = 0.178, ɳ2 = 0.280	t[5] = 1.016, p = 0.356, ɳ2 = 0.171	t[5] = 1.016, p = 0.356, ɳ2 = 0.171
		T01 x T12	t[6] = 0.751, p = 0.481, ɳ2 = 0.086	~*t[5] = 2.228, p = 0.076, ɳ2 = 0.498	~*t[5] = 2.228, p = 0.076, ɳ2 = 0.498
		T06 x T12	t[7] = 0.455, p = 0.663, ɳ2 = 0.029	t[5] = 1.250, p = 0.266, ɳ2 = 0.238	t[5] = 1.250, p = 0.266, ɳ2 = 0.238
	iDM	T01 x T06	t[4] = -0.512, p = 0.636, ɳ2 = 0.062	t[5] = 0.553, p = 0.604, ɳ2 = 0.058	t[5] = 0.553, p = 0.604, ɳ2 = 0.058
		T01 x T12	t[4] = -0.550, p = 0.612, ɳ2 = 0.070	t[5] = 0.232, p = 0.826, ɳ2 = 0.011	t[5] = 0.232, p = 0.826, ɳ2 = 0.011
		T06 x T12	t[4] = -0.250, p = 0.815, ɳ2 = 0.015	t[5] = -0.445, p = 0.675, ɳ2 = 0.038	t[5] = -0.445, p = 0.675, ɳ2 = 0.038
Training effectiveness between Groups			Motor DT experiment (BirdInt)	Perceptual DT experiment (BMP)	Perceptual DT experiment (BMP) + Athletes
Speed threshold	iMOT	T01	F[3, 28] = 0.598, p = 0.622, ɳ2 = 0.067	F[3, 25] = 0.393, p = 0.759, ɳ2 = 0.051	F[3, 41] = 1.337, p = 0.277, ɳ2 = 0.095
		T06	F[3, 28] = 0.608, p = 0.616, ɳ2 = 0.068	F[3, 25] = 0.872, p = 0.470, ɳ2 = 0.106	F[3, 41] = 2.006, p = 0.129, ɳ2 = 0.137
		T12	*F[3, 28] = 3.600, p = 0.027, ɳ2 = 0.302	F[3, 25] = 1.708, p = 0.195, ɳ2 = 0.189	**F[3, 41] = 4.948, p = 0.005, ɳ2 = 0.281
	DT	T01	F[3, 28] = 0.844, p = 0.483, ɳ2 = 0.092	F[3, 25] = 0.047, p = 0.986, ɳ2 = 0.006	F[3, 41] = 0.760, p = 0.524, ɳ2 = 0.057
		T06	F[3, 28] = 0.912, p = 0.449, ɳ2 = 0.099	F[3, 25] = 2.280, p = 0.108, ɳ2 = 0.237	**F[3, 41] = 5.841, p = 0.002, ɳ2 = 0.316
		T12	***F[3, 28] = 10.667, p < 0.001, ɳ2 = 0.561	F[3, 25] = 1.303, p = 0.298, ɳ2 = 0.151	**F[3, 41] = 5.774, p = 0.002, ɳ2 = 0.313
Accuracy	iDM	T01	F[3, 27] = 0.612, p = 0.614, ɳ2 = 0.071	F[3, 25] = 0.397, p = 0.757, ɳ2 = 0.051	F[3, 41] = 0.480, p = 0.698, ɳ2 = 0.037
		T06	F[3, 28] = 0.769, p = 0.522, ɳ2 = 0.084	F[3, 25] = 0.235, p = 0.871, ɳ2 = 0.031	F[3, 41] = 0.081, p = 0.970, ɳ2 = 0.006
		T12	F[3, 28] = 2.045, p = 0.133, ɳ2 = 0.197	F[3, 25] = 0.282, p = 0.838, ɳ2 = 0.037	F[3, 41] = 0.354, p = 0.786, ɳ2 = 0.027
	DT	T01	F[3, 27] = 0.710, p = 0.555, ɳ2 = 0.082	F[3, 25] = 0.602, p = 0.620, ɳ2 = 0.076	F[3, 41] = 0.076, p = 0.972, ɳ2 = 0.006
		T06	F[3, 28] = 0.769, p = 0.522, ɳ2 = 0.084	F[3, 25] = 0.083, p = 0.969, ɳ2 = 0.011	F[3, 41] = 0.866, p = 0.467, ɳ2 = 0.064
		T12	F[3, 28] = 1.042, p = 0.391, ɳ2 = 0.111	F[3, 25] = 0.295, p = 0.828, ɳ2 = 0.039	F[3, 41] = 1.042, p = 0.385, ɳ2 = 0.076
Reaction time	iDM	T01	F[3, 27] = 0.763, p = 0.526, ɳ2 = 0.087	F[3, 25] = 0.685, p = 0.571, ɳ2 = 0.085	F[3, 41] = 0.431, p = 0.732, ɳ2 = 0.033
		T06	F[3, 28] = 1.388, p = 0.269, ɳ2 = 0.143	F[3, 25] = 0.285, p = 0.836, ɳ2 = 0.037	F[3, 41] = 0.437, p = 0.728, ɳ2 = 0.033
		T12	F[3, 28] = 0.770, p = 0.521, ɳ2 = 0.085	F[3, 25] = 0.806, p = 0.504, ɳ2 = 0.099	F[3, 41] = 2.157, p = 0.109, ɳ2 = 0.145
	DT	T01	F[3, 26] = 0.921, p = 0.446, ɳ2 = 0.107	F[3, 25] = 1.815, p = 0.174, ɳ2 = 0.198	F[3, 41] = 2.184, p = 0.106, ɳ2 = 0.147
		T06	F[3, 28] = 0.702, p = 0.560, ɳ2 = 0.078	F[3, 25] = 2.211, p = 0.115, ɳ2 = 0.232	~*F[3, 41] = 2.591, p = 0.067, ɳ2 = 0.170
		T12	F[3, 28] = 0.455, p = 0.716, ɳ2 = 0.052	*F[3, 25] = 3.167, p = 0.045, ɳ2 = 0.302	**F[3, 41] = 4.691, p = 0.007, ɳ2 = 0.270
Comparison between Athletes and Non-athletes (Combi group, Experiment 2)
Speed threshold	iMOT		F[1, 21] = 0.767, p = 0.391, ɳ2 = 0.035
	DT		F[1, 21] = 1.769, p = 0.198, ɳ2 = 0.078
Accuracy	iDM		F[1, 21] = 1.223, p = 0.281, ɳ2 = 0.055
	DT		F[1, 21] = 3.180, p = 0.089, ɳ2 = 0.132
Reaction time	iDM		F[1, 21] = 1.556, p = 0.226, ɳ2 = 0.069
	DT		F[1, 21] = 0.316, p = 0.580, ɳ2 = 0.015
***p < 0.001; **p < 0.01; *p < 0.05; ~*p < 0.08
